# Biases and Blind-Spots in Genome-Wide CRISPR Knockout Screens

**DOI:** 10.1101/2020.01.16.909606

**Authors:** Merve Dede, Eiru Kim, Traver Hart

**Affiliations:** Department of Bioinformatics and Computational Biology, The University of Texas MD Anderson Cancer Center, Houston, Texas, USA; Graduate School of Biological Sciences, The University of Texas MD Anderson Cancer Center, Houston, Texas, USA; Department of Cancer Biology, The University of Texas MD Anderson Cancer Center, Houston, Texas, USA

## Abstract

It is widely accepted that pooled library CRISPR knockout screens offer greater sensitivity and specificity than prior technologies in detecting genes whose disruption leads to fitness defects, a critical step in identifying candidate cancer targets. However, the assumption that CRISPR screens are saturating has been largely untested. Through integrated analysis of screen data in cancer cell lines generated by the Cancer Dependency Map, we show that a typical CRISPR screen has a ∼20% false negative rate, beyond library-specific false negatives previously described. Replicability falls sharply as gene expression decreases, while cancer subtype-specific genes within a tissue show distinct profiles compared to false negatives. Cumulative analyses across tissues suggest only a small number of lineage-specific essential genes and that these genes are highly enriched for transcription factors that define pathways of tissue differentiation. In addition, we show that half of all constitutively-expressed genes are never hits in any CRISPR screen, and that these never-essentials are highly enriched for paralogs. Together these observations strongly suggest that functional buffering masks single knockout phenotypes for a substantial number of genes, describing a major blind spot in CRISPR-based mammalian functional genomics approaches.
