## Supplementary Tables for "Biases and Blind-Spots in Genome-Wide CRISPR Knockout Screens": Supplementary_Table2.xlsx

### Sheet: Sheet1
BIN	LUNG	HEMATO	CNS	OVARY	SKIN	BREAST	COLON	PANCREAS	SOFT TISSUE	UPPER DIGESTIVE	URINARY TRACT	ESOPHAGUS	KIDNEY	LIVER	BONE
1	52.5	49	53.8	52.2	53.1	49.6	52.8	49	52.2	57.7	51.8	50.6	48.3	50.3	49.7
2	20.8	21.3	22.6	22.3	22	20.3	21.1	18.9	23	22.1	20.4	22.6	19.1	23.2	19.4
3	7.9	8.5	9.2	9.8	8.3	7.2	8.1	7.6	8.7	7.8	8.4	8.6	7.6	7.9	7.1
4	2.6	2.8	3.3	3.5	2.7	2.8	3	2.8	2.8	2.6	2.5	2.7	2.3	2.3	2.4
5	0.7	0.8	0.9	1	0.6	0.8	0.9	1	0.8	0.8	0.6	0.7	0.7	0.7	0.8
6	0.1	0.2	0.2	0.2	0.2	0.2	0.3	0.2	0.2	0.2	0.1	0.1	0.2	0.1	0.2
7	0	0	0	0	0	0	0.1	0	0	0	0	0	0	0.1	0
8	0	0	0	0	0	0	0	0	0	0	0	0	0	0	0
>=2	4.5	5.6	5.2	5	5	4.7	5.3	4.1	5.6	4.6	4.2	4.3	4.6	5.1	4.9
>=3	1.5	2	1.9	1.9	1.7	1.6	2	1.5	1.9	1.5	1.5	1.4	1.7	1.7	1.8
>=4	0.5	0.7	0.6	0.6	0.6	0.6	0.8	0.5	0.7	0.5	0.5	0.4	0.6	0.5	0.7
>=5	0.1	0.2	0.2	0.2	0.2	0.2	0.3	0.2	0.2	0.2	0.1	0.1	0.2	0.2	0.2
# of Cell Lines	62	42	39	31	25	25	24	23	22	20	18	17	16	16	16
Bin-wise FDR after 100 iterations
