## Supplementary Tables for "Biases and Blind-Spots in Genome-Wide CRISPR Knockout Screens": Supplementary_Table5.xlsx

### Sheet: Common Essentials Specific Gene
TARDBP
DDX23
PCF11
URI1
CHCHD4
SMNDC1
NOP14
CUL2
COPG1
ILF2
NPIPB6
SPCS2
HAMP
CDCA8
BRD4
RBBP4
AQP7
CHCHD1
RFC3
TAF10
PIK3C3
NCAPH2
RPL9
RPN1
NHLRC2
RBM28
HAUS6
SPATA31A6
SEM1
PPIA
CAPZB
PLK4
SMC3
MBTPS1
PI4KA
NSMCE3
SLC39A7
EIF4G1
RPL28
UBA2
PCBP2
DCTN6
LRRC37A3
NOP10
TTC4
RBBP8
ARGLU1
URB1
MIS18A
NRBP1
LETM1
BCLAF1
SENP6
PPP1R10
MRPS21
PDCD2
CNIH4
PPP4R2
UBE2D3
MNAT1
COG3
RPP40
SPCS3
RBM19
ZNF720
MED26
NPM1
EXOSC10
RFT1
LSM6
IPO7
NELFA
TAF5
RPN2
ACTR8
PPP1R8
THOC1
ELOB
EIF3M
ST13
DYNLRB1
DDX42
BANP
COPS8
COPE
UBA3
STRAP
YWHAZ
CSTF1
FBL
TPR
WDR7
FOXD4
GOLGA6A
DNAJC8
EWSR1
SBDS
ATP6V1G1
NBPF11
CCDC115
ARMC7
NAE1
EEF1G
ZMAT2
THOC7
RUVBL1
NCAPD3
SMG5
TBCC
PELP1
NOB1
TERF2
VIRMA
RNMT
HIST1H2BJ
GNL2
YKT6
MRPL33
KRT8
DDX24
NUP205
WDR82
NAA20
TRNT1
ATP6V1F
RPS3A
RPS29
NPIPB5
BORA
ALDOA
ATP5F1E
TIMELESS
RPS26
HSPA5
UBE2Q2L
CDIPT
SNAPC5
BMS1
TAF8
ZNF207
ATF4
PPP1R2
MIS18BP1
ISY1
ANAPC11
COPS4
ELP5
MED17
MTOR
PDCD11
RNPC3
TMA7
NOM1
CSNK2B
MRPS23
SOD1
MCMBP
TSPYL5
EMC3
KTI12
SSBP3
XRN2
ZNF830
NCAPG2
NAA15
DPH3
NUP43
TIGD1
IPO11
METTL14
MOCS3
NOC3L
SHQ1
HMGCS1
HNRNPM
TAMM41
HIST2H3D
UTP3
PFDN6
IPO9
PPIL4
TMEM199
CTNNBL1
THG1L
MRPL16
EIF3E
STX18
HIST1H2BE
TMA16
SPDYE3
YY1
OTOP1
RRP15
SPATA5
SDHD
CDC42
LYRM4
ELP2
DENR
CUL1
XRCC3
WDR18
PMF1
RRP7A
CHORDC1
RPP14
TTK
KRT17
IARS2
INTS5
ELP1
PELO
GOLGA6L1
TPI1
HSPE1
MAD2L2
WBP11
OSTC
SMG1
PSMD8
RPS27
TAF7
TBC1D3C
THAP1
TBC1D3B
DCTN3
PLA2G10
RBBP5
WNK1
PAXBP1
DNAJC17
BOP1
ELP3
FABP5
NACA
RPAP2
GTF2A1
PDRG1
RABGGTA
SLC7A6OS
TBCB
HNRNPH1
RAD9A
RBMXL1
NUBP2
RPS10
SMG6
USP36
PSMD7
VPS41
CIAPIN1
RPL7A
JAZF1
CRCP
ARGFX
SASS6
RPAIN
COX17
TBCA
KIF18A
PPARGC1B
SRP14
SRSF11
WDHD1
LTV1
ETF1
OR4F21
H3F3A
UQCRH
MAT2A
GGTLC2
ACTR6
RPS17
FGFR1OP
MED8
NDOR1
PABPN1
SNRPC
RPTOR
TUBB8
ESF1
ZBTB11
PNN
DPY19L2
IFITM3
EIF4A1
PNPT1
DDX11
SUMO2
OIP5
ECT2
RPL37
HMGB1
WDR5
NOL7
TAF1C
RPL29
SYF2
RBM22
SETD1A
EXOSC5
PKM
NFS1
SNF8
POLE2
AHCTF1
EBNA1BP2
FXN
RPL41
MST1
PPP1R12A
MVD
TINF2
FIP1L1
PYROXD1
GEMIN7
PSMG4
INTS7
AURKA
RPP30
PAF1
EEF2KMT
EEF1B2

### Sheet: CEGv2 Specific Core Ess.
VARS2
ABCF1
NOL11
WDR92
TUFM
EIF2B1
ATP5J2-PTCD1
HARS
DHODH
PTPN23
DIMT1
DOLK
ATP5F1D
POLRMT
MRPL43
NMT1
NUP88
COX10
COX4I1
RFK
RPP38
PPAT
ROMO1
MRPS24
MRPL45
RNF20
NDUFA13
GART
DNMT1
ATP5F1B
INTS8
COX6B1
RAD51C
SRRT
PAICS
SNAPC4
PGAM1
ACTB
POP1
TIMM44
ATP5MG
TFAM
CPSF4
GFM1
GTF3C1
LSM12
SARS2
GTF3C2
MVK
DIS3
COA5
MSTO1
SRRM1
DHX33
UQCRC1
ATP5F1C
MRPL38
RHEB
WDR61
TAF1B
ATP5F1A
RRP12
POLR3H
HYPK
NUDCD3
GMPS
TIMM13
MRPL46
SKP1
NOP2
MAGOH
CCDC84
MRPS34
FARS2
GABPA
COQ4
OGDH
GAPDH
RAD51D
COX15
ISG20L2
FNTA
ATP6V1D
CTPS1
TMEM258
DDX27
GTF3C5
MRPS14
NXF1
EIF5B
ADSL
SLC35B1
PNKP
TIMM23
ATP5PO
UROD
CTR9
DDX21
MTG2
UTP25
DGCR8
DDX20
ADSS
TRNAU1AP
MRPL28
TRMT5
UQCRFS1
COX11
TWNK
DLST
AHCY
GMPPB
LSM11
HIST2H2AA3
NAMPT
UTP23
RARS2
MRPL57
TELO2
BUD31
COX5B
ZBTB8OS
ZNF574
DNAJA3
FTSJ3
PGGT1B
CFL1
PHF5A
TFRC
WDR25
MRPL18
EIF3C
NOP9
SAMM50
MRPL53
GTF2H2C

### Sheet: Sanger Specific Core Ess.
TUBA1C
ALG1L
CCDC94
SLMO2
HIST1H2BN
RGPD6
CBWD1
LSM5
LCE1E
MZT1
DHFR2
PSMC4
PHAX
KRTAP5-10
KRTAP4-11
LCE1A
HIST1H2AM
YBX1
NHP2L1
PDCD7
BCL2L2-PABPN1
RAD51
NPIPA5
RTF2
NARFL
TFIP11
AAMP
BCAS2
MED20
HIST1H2BH
PMF1-BGLAP
SEC61G
PRPF40A
EIF1
UBB
RPL22
DHX16
KRTAP5-6
CENPM
WBSCR22
GNB2L1
C9orf114
PISD
PPP1CB
MED28
SPDL1
C21orf59
KANSL2
SF3B6
MED31
HIST1H2BC
KRTAP9-4
LCE1F
NSL1
ALYREF
COPS2
FAM86B1
NAA38
GTF2E2
HIST1H2BF
ATP6V0D1
INTS2
HIST1H2BB

### Sheet: Common Ess. In 3 approaches
THOC3
NUTF2
EIF3D
SF3A3
DDX47
TTC27
CKAP5
NIP7
DAD1
NSA2
RPL11
RPS18
PRPF38A
PWP2
PSMC3
SF3B3
GRPEL1
RPS6
COPZ1
CDC20
NCBP1
RPL19
SNW1
RPS16
IARS
POLR2I
PHB
LSM2
AQR
TOP1
SF3A2
PSMA2
NARS
CDC73
HAUS1
CDT1
GTPBP4
NUDT21
CSE1L
EFTUD2
EPRS
RPL12
MCM5
NPLOC4
XRCC6
CPSF3
LUC7L3
CLP1
QARS
RPS7
HNRNPC
RFC5
RPS13
COPB1
LSM7
MCM7
RANGAP1
UTP20
DTYMK
SNRNP70
ELL
MCM3AP
RRM1
TCP1
WDR43
KIF23
ANAPC2
RPA1
CCT8
TUT1
MPHOSPH10
TOMM40
AURKB
MED11
SSU72
CPSF2
ANAPC5
RPS12
NUS1
SNRNP27
POLR2E
POLR2L
SMU1
CRNKL1
RBBP6
PSMA6
PRPF38B
POLR2H
INTS9
SMC4
ERH
WARS
RPL37A
DDX10
SAP18
RPL27A
RPS3
RPS5
CDC5L
CDC16
SPC25
PSMA4
ARL2
ORC6
COPB2
POLR1B
UPF2
U2AF1
RPL18A
KIF11
RPL13
RPL10A
MCM3
SYMPK
PSMD1
SNRNP200
RPL18
DBR1
ATP6V0C
CCT6A
PSMA5
UBTF
DYNC1I2
CDK1
PSMD3
RPL35
ANAPC4
WDR70
RPS15A
PFDN2
FARSA
RBM14
WEE1
ECD
RPL27
VPS25
NUP133
MDN1
SACM1L
RPL4
NAPA
POLR3A
TNPO3
TONSL
DDX56
DDB1
KARS
NCBP2
RPL6
KPNB1
ATP6V1E1
PLK1
SARS
SF3B5
PRPF8
SLU7
EIF3I
RPL8
RPS8
PSMB3
MASTL
KAT8
ATP6V1A
SRSF7
SNRPD2
PSMB2
GNL3
NOP16
LARS
RPS11
CDK9
CTDP1
NDC80
RPS2
DTL
SRSF3
IMP3
PRMT1
BUB3
RPS20
ACTR10
FARSB
CCT5
EIF2S1
POLR2G
SNRPD3
SART3
ATP2A2
USPL1
RIOK2
SNRPA1
PAFAH1B1
PSMD14
HEATR1
TOP2A
UBL5
RABGGTB
GTF2B
TARS
HNRNPL
MARS
PRELID1
SPC24
PSMA3
DHX15
SRP19
CHEK1
SUPT6H
DHX8
NOL10
EIF4A3
TRAPPC3
RPL23
TUBGCP2
RACGAP1
GSPT1
EIF3A
PSMD12
EEF2
NOP56
U2AF2
RPA2
ARCN1
COPA
SNRPD1
TUBGCP3
PHB2
RCC1
CDC27
TUBG1
SNAPC1
POLR2C
SS18L2
RPL3
NEDD8
RPL36
DHX37
VCP
PSMB4
WDR12
CDC123
RPS19
ACTR2
MAK16
EIF3B
GINS2
TRMT112
SF3B2
HNRNPK
DDX18
VARS
PCNA
SRSF1
SF1
SNRPF
PSMA7
RPS23
BIRC5
EXOSC3
XAB2
PSMC6
NUF2
NSF
TUBB
RBM17
RNGTT
YARS
ABCE1
PRPF4
RPL14
ISCU
POLR2D
TXNL4A
THOC5
MAD2L1
CHAF1B
SRSF2
RUVBL2
CCT3
RAN
RPLP0
NMD3
MED30
PCID2
RPLP1
PSMD11
WDR75
EXOSC7
NAT10
NAA50
PRPF19
PUF60
EIF2B3
PPWD1
UTP15
RPLP2
POLR2B
TICRR
SEC13
CCT2
